# The transcriptional landscape of cultivated strawberry (*Fragraia* × *ananassa*) and its diploid ancestor (*Fragraia* × *vesca*) during fruit development

**DOI:** 10.1101/2020.01.02.893453

**Authors:** Yongping Li, Tianjia Liu, Huifeng Luo, Shengcai Liu

## Abstract

Cultivated strawberry (*Fragaria ananassa*) comes from four diploid ancestors: *F.vesca, F.viridis, F. iinumae and F.nipponica*. Among them, the *F.vesca* is the most dominance subgenome for cultivated strawberry. It is not well understood how gene expression contributes to differences during fruit development between diploid and octoploid strawberry. Here, we used comprehensive transcriptomic analyses of *F.vesca* and *F*. × *ananassa* to investigate gene expression at different stages of fruit development. In total, we obtained a total of 3,187 (turning stage) and 3,061 (red stage) differentially expressed genes with the pairwise comparisons between diploid and octoploid. Genes involved in flavonoids and phenlypropanoids biosynthesis, were almost up-regulated in the both turning and red stages of octoploid, and we also discovery a ripe-fruit specific module associated with several flavonoids biosynthesis genes, including *FveMYB10, FveMYB9/11*, and *FveRAP* by using weighted gene coexpression network analysis (WGCNA). Furthermore, we identified the species-specific regulated network in the octoploid and diploid fruit. Notably, we found that the WAK and F-box genes were enriched in the octoploid and diploid fruits, respectively. As a whole, this study contributes to shed new light on the flavonoid biosynthetic and fruit size of strawberry, with important implications for future molecular breeding in the cultivated strawberry.
