## Supplementary material for "The transcriptional landscape of cultivated strawberry (*Fragraia* × *ananassa*) and its diploid ancestor (*Fragraia* × *vesca*) during fruit development": Table S1

### Sheet: Sheet1
Summary of RNA-seq read statistics
Diploid samples					Octoploid samples
SampleID	Raw reads	Mapped reads	%mapped		SampleID	Raw reads	Mapped reads	%mapped
RG-15d-1	52479724	5.07217e+07	0.9665		green_achene1	27036566	2.1659e+07	0.8011
RG-15d-2	51333312	4.72318e+07	0.9201		green_achene2	31026013	2.39459e+07	0.7718
RG-22d-1	49833596	4.76359e+07	0.9559		green_achene3	26637779	2.20028e+07	0.826
RG-22d-2	38556782	3.65788e+07	0.9487		green_receptacle1	38206929	3.21511e+07	0.8415
YW-15d-1	42892314	3.76337e+07	0.8774		green_receptacle2	33668529	2.87529e+07	0.854
YW-15d-2	47588433	4.44571e+07	0.9342		green_receptacle3	31545020	2.74e+07	0.8686
YW-22d-1	52918106	4.94626e+07	0.9347		red_achene1	31858402	2.54803e+07	0.7998
YW-22d-2	40883388	3.68482e+07	0.9013		red_achene2	31179405	2.56825e+07	0.8237
cortex1-1	26033187	2.57026e+07	0.9873		red_achene3	31224272	2.72151e+07	0.8716
cortex1-2	31344160	3.08646e+07	0.9847		red_receptacle1	30391631	2.65653e+07	0.8741
cortex2-1	28948217	2.66063e+07	0.9191		red_receptacle2	42321869	3.73279e+07	0.882
cortex2-2	40257739	3.99236e+07	0.9917		red_receptacle3	41844596	3.64843e+07	0.8719
cortex3-1	32256187	3.17691e+07	0.9849		turning_achene1	30115946	2.52733e+07	0.8392
cortex3-2	26409075	2.60261e+07	0.9855		turning_achene2	23528101	1.89072e+07	0.8036
cortex4-1	30758544	3.04079e+07	0.9886		turning_achene3	30469105	2.45703e+07	0.8064
cortex4-2	30189442	2.99208e+07	0.9911		turning_receptacle1	28543270	2.45329e+07	0.8595
cortex5-1	26201986	2.5657e+07	0.9792		turning_receptacle2	34979078	3.04178e+07	0.8696
cortex5-2	29344097	2.88981e+07	0.9848		turning_receptacle3	32902817	2.85169e+07	0.8667
embryo3-1	12091389	1.19886e+07	0.9915		white_achene1	30200924	2.42876e+07	0.8042
embryo3-2	15069266	1.49171e+07	0.9899		white_achene2	29481924	2.46204e+07	0.8351
embryo4-1	18774301	1.83707e+07	0.9785		white_achene3	32372603	2.71477e+07	0.8386
embryo4-2	26860179	2.66802e+07	0.9933		white_receptacle1	48825666	4.23026e+07	0.8664
embryo5-1	19608319	1.93985e+07	0.9893		white_receptacle2	37879869	3.19138e+07	0.8425
embryo5-2	21584713	2.13905e+07	0.991		white_receptacle3	37490015	3.25376e+07	0.8679
ghost3-1	21366985	2.11704e+07	0.9908
ghost3-2	18895435	1.87121e+07	0.9903
ghost4-1	15302656	1.51665e+07	0.9911
ghost4-2	34156287	3.38865e+07	0.9921
ghost5-1	16032671	1.58307e+07	0.9874
ghost5-2	27754944	2.7544e+07	0.9924
pith1-1	27430323	2.70189e+07	0.985
pith1-2	26227096	2.58993e+07	0.9875
pith2-1	25614539	2.52892e+07	0.9873
pith2-2	33753997	3.32308e+07	0.9845
pith3-1	29352126	2.90792e+07	0.9907
pith3-2	34726841	3.42893e+07	0.9874
pith4-1	29202233	2.87759e+07	0.9854
pith4-2	33720878	3.29554e+07	0.9773
pith5-1	31204559	3.06772e+07	0.9831
pith5-2	40633560	4.01378e+07	0.9878
style1-1	32248959	3.18652e+07	0.9881
style1-2	25842389	2.56641e+07	0.9931
style2-1	23847534	2.34207e+07	0.9821
style2-2	30725978	3.00193e+07	0.977
wall1-1	25270846	2.50257e+07	0.9903
wall1-2	26722873	2.63461e+07	0.9859
wall2-1	29577054	2.91837e+07	0.9867
wall2-2	29477422	2.92092e+07	0.9909
wall3-1	19106795	1.89425e+07	0.9914
wall3-2	19153287	1.90116e+07	0.9926
wall4-1	22345828	2.21604e+07	0.9917
wall4-2	33129357	3.28776e+07	0.9924
wall5-1	35771426	3.5521e+07	0.993
wall5-2	32661675	3.2077e+07	0.9821
