## Supplementary material for "The transcriptional landscape of cultivated strawberry (*Fragraia* × *ananassa*) and its diploid ancestor (*Fragraia* × *vesca*) during fruit development": Table S4

### Sheet: moduleTraitCor
Correlation co-efficient
	Green_Achene	White_Achene	Turning_Achene	Red_Achene	Green_Receptacle	White_Receptacle	Turning_Receptacle	Red_Receptacle	Cortex1	Cortex2	Cortex3	Cortex4	Cortex5	Pith1	Pith2	Pith3	Pith4	Pith5	Yw15D	Yw22D	Rg15D	Rg22D	Style1	Style2	Embryo3	Embryo4	Embryo5	Ghost3	Ghost4	Ghost5	Ovule1	Wall1	Wall2	Wall3	Wall4	Wall5
MEmagenta	-0.315863	-0.315863	-0.315863	-0.315863	-0.315863	-0.315863	-0.315863	-0.315863	0.315863	0.315863	0.315863	0.315863	0.315863	0.315863	0.315863	0.315863	0.315863	0.315863	0.315863	0.315863	0.315863	0.315863	0.315863	0.315863	0.315863	0.315863	0.315863	0.315863	0.315863	0.315863	0.315863	0.315863	0.315863	0.315863	0.315863	0.315863
MEblue	-0.0265794	-0.0265794	-0.0265794	-0.0265794	-0.0265794	-0.0265794	-0.0265794	-0.0265794	0.0265794	0.0265794	0.0265794	0.0265794	0.0265794	0.0265794	0.0265794	0.0265794	0.0265794	0.0265794	0.0265794	0.0265794	0.0265794	0.0265794	0.0265794	0.0265794	0.0265794	0.0265794	0.0265794	0.0265794	0.0265794	0.0265794	0.0265794	0.0265794	0.0265794	0.0265794	0.0265794	0.0265794
MEcyan	-0.0736137	-0.0736137	-0.0736137	-0.0736137	-0.0736137	-0.0736137	-0.0736137	-0.0736137	0.0736137	0.0736137	0.0736137	0.0736137	0.0736137	0.0736137	0.0736137	0.0736137	0.0736137	0.0736137	0.0736137	0.0736137	0.0736137	0.0736137	0.0736137	0.0736137	0.0736137	0.0736137	0.0736137	0.0736137	0.0736137	0.0736137	0.0736137	0.0736137	0.0736137	0.0736137	0.0736137	0.0736137
MEdarkgrey	-0.987351	-0.987351	-0.987351	-0.987351	-0.987351	-0.987351	-0.987351	-0.987351	0.987351	0.987351	0.987351	0.987351	0.987351	0.987351	0.987351	0.987351	0.987351	0.987351	0.987351	0.987351	0.987351	0.987351	0.987351	0.987351	0.987351	0.987351	0.987351	0.987351	0.987351	0.987351	0.987351	0.987351	0.987351	0.987351	0.987351	0.987351
MEpink	-0.388079	-0.388079	-0.388079	-0.388079	-0.388079	-0.388079	-0.388079	-0.388079	0.388079	0.388079	0.388079	0.388079	0.388079	0.388079	0.388079	0.388079	0.388079	0.388079	0.388079	0.388079	0.388079	0.388079	0.388079	0.388079	0.388079	0.388079	0.388079	0.388079	0.388079	0.388079	0.388079	0.388079	0.388079	0.388079	0.388079	0.388079
MEbrown	0.679075	0.679075	0.679075	0.679075	0.679075	0.679075	0.679075	0.679075	-0.679075	-0.679075	-0.679075	-0.679075	-0.679075	-0.679075	-0.679075	-0.679075	-0.679075	-0.679075	-0.679075	-0.679075	-0.679075	-0.679075	-0.679075	-0.679075	-0.679075	-0.679075	-0.679075	-0.679075	-0.679075	-0.679075	-0.679075	-0.679075	-0.679075	-0.679075	-0.679075	-0.679075
MEdarkturquoise	0.337215	0.337215	0.337215	0.337215	0.337215	0.337215	0.337215	0.337215	-0.337215	-0.337215	-0.337215	-0.337215	-0.337215	-0.337215	-0.337215	-0.337215	-0.337215	-0.337215	-0.337215	-0.337215	-0.337215	-0.337215	-0.337215	-0.337215	-0.337215	-0.337215	-0.337215	-0.337215	-0.337215	-0.337215	-0.337215	-0.337215	-0.337215	-0.337215	-0.337215	-0.337215
MEgreenyellow	0.397004	0.397004	0.397004	0.397004	0.397004	0.397004	0.397004	0.397004	-0.397004	-0.397004	-0.397004	-0.397004	-0.397004	-0.397004	-0.397004	-0.397004	-0.397004	-0.397004	-0.397004	-0.397004	-0.397004	-0.397004	-0.397004	-0.397004	-0.397004	-0.397004	-0.397004	-0.397004	-0.397004	-0.397004	-0.397004	-0.397004	-0.397004	-0.397004	-0.397004	-0.397004
MEroyalblue	0.324279	0.324279	0.324279	0.324279	0.324279	0.324279	0.324279	0.324279	-0.324279	-0.324279	-0.324279	-0.324279	-0.324279	-0.324279	-0.324279	-0.324279	-0.324279	-0.324279	-0.324279	-0.324279	-0.324279	-0.324279	-0.324279	-0.324279	-0.324279	-0.324279	-0.324279	-0.324279	-0.324279	-0.324279	-0.324279	-0.324279	-0.324279	-0.324279	-0.324279	-0.324279
MEsalmon	-0.151629	-0.151629	-0.151629	-0.151629	-0.151629	-0.151629	-0.151629	-0.151629	0.151629	0.151629	0.151629	0.151629	0.151629	0.151629	0.151629	0.151629	0.151629	0.151629	0.151629	0.151629	0.151629	0.151629	0.151629	0.151629	0.151629	0.151629	0.151629	0.151629	0.151629	0.151629	0.151629	0.151629	0.151629	0.151629	0.151629	0.151629
MEturquoise	-0.0959851	-0.0959851	-0.0959851	-0.0959851	-0.0959851	-0.0959851	-0.0959851	-0.0959851	0.0959851	0.0959851	0.0959851	0.0959851	0.0959851	0.0959851	0.0959851	0.0959851	0.0959851	0.0959851	0.0959851	0.0959851	0.0959851	0.0959851	0.0959851	0.0959851	0.0959851	0.0959851	0.0959851	0.0959851	0.0959851	0.0959851	0.0959851	0.0959851	0.0959851	0.0959851	0.0959851	0.0959851
MEyellow	0.433167	0.433167	0.433167	0.433167	0.433167	0.433167	0.433167	0.433167	-0.433167	-0.433167	-0.433167	-0.433167	-0.433167	-0.433167	-0.433167	-0.433167	-0.433167	-0.433167	-0.433167	-0.433167	-0.433167	-0.433167	-0.433167	-0.433167	-0.433167	-0.433167	-0.433167	-0.433167	-0.433167	-0.433167	-0.433167	-0.433167	-0.433167	-0.433167	-0.433167	-0.433167
MElightcyan	-0.210831	-0.210831	-0.210831	-0.210831	-0.210831	-0.210831	-0.210831	-0.210831	0.210831	0.210831	0.210831	0.210831	0.210831	0.210831	0.210831	0.210831	0.210831	0.210831	0.210831	0.210831	0.210831	0.210831	0.210831	0.210831	0.210831	0.210831	0.210831	0.210831	0.210831	0.210831	0.210831	0.210831	0.210831	0.210831	0.210831	0.210831
MEdarkgreen	0.388261	0.388261	0.388261	0.388261	0.388261	0.388261	0.388261	0.388261	-0.388261	-0.388261	-0.388261	-0.388261	-0.388261	-0.388261	-0.388261	-0.388261	-0.388261	-0.388261	-0.388261	-0.388261	-0.388261	-0.388261	-0.388261	-0.388261	-0.388261	-0.388261	-0.388261	-0.388261	-0.388261	-0.388261	-0.388261	-0.388261	-0.388261	-0.388261	-0.388261	-0.388261
MElightgreen	-0.104286	-0.104286	-0.104286	-0.104286	-0.104286	-0.104286	-0.104286	-0.104286	0.104286	0.104286	0.104286	0.104286	0.104286	0.104286	0.104286	0.104286	0.104286	0.104286	0.104286	0.104286	0.104286	0.104286	0.104286	0.104286	0.104286	0.104286	0.104286	0.104286	0.104286	0.104286	0.104286	0.104286	0.104286	0.104286	0.104286	0.104286
MEmidnightblue	-0.385293	-0.385293	-0.385293	-0.385293	-0.385293	-0.385293	-0.385293	-0.385293	0.385293	0.385293	0.385293	0.385293	0.385293	0.385293	0.385293	0.385293	0.385293	0.385293	0.385293	0.385293	0.385293	0.385293	0.385293	0.385293	0.385293	0.385293	0.385293	0.385293	0.385293	0.385293	0.385293	0.385293	0.385293	0.385293	0.385293	0.385293
MEgreen	0.528	0.528	0.528	0.528	0.528	0.528	0.528	0.528	-0.528	-0.528	-0.528	-0.528	-0.528	-0.528	-0.528	-0.528	-0.528	-0.528	-0.528	-0.528	-0.528	-0.528	-0.528	-0.528	-0.528	-0.528	-0.528	-0.528	-0.528	-0.528	-0.528	-0.528	-0.528	-0.528	-0.528	-0.528
MEred	-0.11827	-0.11827	-0.11827	-0.11827	-0.11827	-0.11827	-0.11827	-0.11827	0.11827	0.11827	0.11827	0.11827	0.11827	0.11827	0.11827	0.11827	0.11827	0.11827	0.11827	0.11827	0.11827	0.11827	0.11827	0.11827	0.11827	0.11827	0.11827	0.11827	0.11827	0.11827	0.11827	0.11827	0.11827	0.11827	0.11827	0.11827
MEdarkred	0.0524779	0.0524779	0.0524779	0.0524779	0.0524779	0.0524779	0.0524779	0.0524779	-0.0524779	-0.0524779	-0.0524779	-0.0524779	-0.0524779	-0.0524779	-0.0524779	-0.0524779	-0.0524779	-0.0524779	-0.0524779	-0.0524779	-0.0524779	-0.0524779	-0.0524779	-0.0524779	-0.0524779	-0.0524779	-0.0524779	-0.0524779	-0.0524779	-0.0524779	-0.0524779	-0.0524779	-0.0524779	-0.0524779	-0.0524779	-0.0524779
MElightyellow	0.00146085	0.00146085	0.00146085	0.00146085	0.00146085	0.00146085	0.00146085	0.00146085	-0.00146085	-0.00146085	-0.00146085	-0.00146085	-0.00146085	-0.00146085	-0.00146085	-0.00146085	-0.00146085	-0.00146085	-0.00146085	-0.00146085	-0.00146085	-0.00146085	-0.00146085	-0.00146085	-0.00146085	-0.00146085	-0.00146085	-0.00146085	-0.00146085	-0.00146085	-0.00146085	-0.00146085	-0.00146085	-0.00146085	-0.00146085	-0.00146085
MEorange	-0.136836	-0.136836	-0.136836	-0.136836	-0.136836	-0.136836	-0.136836	-0.136836	0.136836	0.136836	0.136836	0.136836	0.136836	0.136836	0.136836	0.136836	0.136836	0.136836	0.136836	0.136836	0.136836	0.136836	0.136836	0.136836	0.136836	0.136836	0.136836	0.136836	0.136836	0.136836	0.136836	0.136836	0.136836	0.136836	0.136836	0.136836
MEtan	0.0505096	0.0505096	0.0505096	0.0505096	0.0505096	0.0505096	0.0505096	0.0505096	-0.0505096	-0.0505096	-0.0505096	-0.0505096	-0.0505096	-0.0505096	-0.0505096	-0.0505096	-0.0505096	-0.0505096	-0.0505096	-0.0505096	-0.0505096	-0.0505096	-0.0505096	-0.0505096	-0.0505096	-0.0505096	-0.0505096	-0.0505096	-0.0505096	-0.0505096	-0.0505096	-0.0505096	-0.0505096	-0.0505096	-0.0505096	-0.0505096
MEpurple	0.671159	0.671159	0.671159	0.671159	0.671159	0.671159	0.671159	0.671159	-0.671159	-0.671159	-0.671159	-0.671159	-0.671159	-0.671159	-0.671159	-0.671159	-0.671159	-0.671159	-0.671159	-0.671159	-0.671159	-0.671159	-0.671159	-0.671159	-0.671159	-0.671159	-0.671159	-0.671159	-0.671159	-0.671159	-0.671159	-0.671159	-0.671159	-0.671159	-0.671159	-0.671159
MEblack	0.783386	0.783386	0.783386	0.783386	0.783386	0.783386	0.783386	0.783386	-0.783386	-0.783386	-0.783386	-0.783386	-0.783386	-0.783386	-0.783386	-0.783386	-0.783386	-0.783386	-0.783386	-0.783386	-0.783386	-0.783386	-0.783386	-0.783386	-0.783386	-0.783386	-0.783386	-0.783386	-0.783386	-0.783386	-0.783386	-0.783386	-0.783386	-0.783386	-0.783386	-0.783386
MEgrey60	0.702753	0.702753	0.702753	0.702753	0.702753	0.702753	0.702753	0.702753	-0.702753	-0.702753	-0.702753	-0.702753	-0.702753	-0.702753	-0.702753	-0.702753	-0.702753	-0.702753	-0.702753	-0.702753	-0.702753	-0.702753	-0.702753	-0.702753	-0.702753	-0.702753	-0.702753	-0.702753	-0.702753	-0.702753	-0.702753	-0.702753	-0.702753	-0.702753	-0.702753	-0.702753
p-value
	Green_Achene	White_Achene	Turning_Achene	Red_Achene	Green_Receptacle	White_Receptacle	Turning_Receptacle	Red_Receptacle	Cortex1	Cortex2	Cortex3	Cortex4	Cortex5	Pith1	Pith2	Pith3	Pith4	Pith5	Yw15D	Yw22D	Rg15D	Rg22D	Style1	Style2	Embryo3	Embryo4	Embryo5	Ghost3	Ghost4	Ghost5	Ovule1	Wall1	Wall2	Wall3	Wall4	Wall5
MEmagenta	0.0605652	0.0605652	0.0605652	0.0605652	0.0605652	0.0605652	0.0605652	0.0605652	0.0605652	0.0605652	0.0605652	0.0605652	0.0605652	0.0605652	0.0605652	0.0605652	0.0605652	0.0605652	0.0605652	0.0605652	0.0605652	0.0605652	0.0605652	0.0605652	0.0605652	0.0605652	0.0605652	0.0605652	0.0605652	0.0605652	0.0605652	0.0605652	0.0605652	0.0605652	0.0605652	0.0605652
MEblue	0.877708	0.877708	0.877708	0.877708	0.877708	0.877708	0.877708	0.877708	0.877708	0.877708	0.877708	0.877708	0.877708	0.877708	0.877708	0.877708	0.877708	0.877708	0.877708	0.877708	0.877708	0.877708	0.877708	0.877708	0.877708	0.877708	0.877708	0.877708	0.877708	0.877708	0.877708	0.877708	0.877708	0.877708	0.877708	0.877708
MEcyan	0.669617	0.669617	0.669617	0.669617	0.669617	0.669617	0.669617	0.669617	0.669617	0.669617	0.669617	0.669617	0.669617	0.669617	0.669617	0.669617	0.669617	0.669617	0.669617	0.669617	0.669617	0.669617	0.669617	0.669617	0.669617	0.669617	0.669617	0.669617	0.669617	0.669617	0.669617	0.669617	0.669617	0.669617	0.669617	0.669617
MEdarkgrey	8.79e-29	8.79e-29	8.79e-29	8.79e-29	8.79e-29	8.79e-29	8.79e-29	8.79e-29	8.79e-29	8.79e-29	8.79e-29	8.79e-29	8.79e-29	8.79e-29	8.79e-29	8.79e-29	8.79e-29	8.79e-29	8.79e-29	8.79e-29	8.79e-29	8.79e-29	8.79e-29	8.79e-29	8.79e-29	8.79e-29	8.79e-29	8.79e-29	8.79e-29	8.79e-29	8.79e-29	8.79e-29	8.79e-29	8.79e-29	8.79e-29	8.79e-29
MEpink	0.0193461	0.0193461	0.0193461	0.0193461	0.0193461	0.0193461	0.0193461	0.0193461	0.0193461	0.0193461	0.0193461	0.0193461	0.0193461	0.0193461	0.0193461	0.0193461	0.0193461	0.0193461	0.0193461	0.0193461	0.0193461	0.0193461	0.0193461	0.0193461	0.0193461	0.0193461	0.0193461	0.0193461	0.0193461	0.0193461	0.0193461	0.0193461	0.0193461	0.0193461	0.0193461	0.0193461
MEbrown	5.28e-06	5.28e-06	5.28e-06	5.28e-06	5.28e-06	5.28e-06	5.28e-06	5.28e-06	5.28e-06	5.28e-06	5.28e-06	5.28e-06	5.28e-06	5.28e-06	5.28e-06	5.28e-06	5.28e-06	5.28e-06	5.28e-06	5.28e-06	5.28e-06	5.28e-06	5.28e-06	5.28e-06	5.28e-06	5.28e-06	5.28e-06	5.28e-06	5.28e-06	5.28e-06	5.28e-06	5.28e-06	5.28e-06	5.28e-06	5.28e-06	5.28e-06
MEdarkturquoise	0.0443019	0.0443019	0.0443019	0.0443019	0.0443019	0.0443019	0.0443019	0.0443019	0.0443019	0.0443019	0.0443019	0.0443019	0.0443019	0.0443019	0.0443019	0.0443019	0.0443019	0.0443019	0.0443019	0.0443019	0.0443019	0.0443019	0.0443019	0.0443019	0.0443019	0.0443019	0.0443019	0.0443019	0.0443019	0.0443019	0.0443019	0.0443019	0.0443019	0.0443019	0.0443019	0.0443019
MEgreenyellow	0.0165112	0.0165112	0.0165112	0.0165112	0.0165112	0.0165112	0.0165112	0.0165112	0.0165112	0.0165112	0.0165112	0.0165112	0.0165112	0.0165112	0.0165112	0.0165112	0.0165112	0.0165112	0.0165112	0.0165112	0.0165112	0.0165112	0.0165112	0.0165112	0.0165112	0.0165112	0.0165112	0.0165112	0.0165112	0.0165112	0.0165112	0.0165112	0.0165112	0.0165112	0.0165112	0.0165112
MEroyalblue	0.0536672	0.0536672	0.0536672	0.0536672	0.0536672	0.0536672	0.0536672	0.0536672	0.0536672	0.0536672	0.0536672	0.0536672	0.0536672	0.0536672	0.0536672	0.0536672	0.0536672	0.0536672	0.0536672	0.0536672	0.0536672	0.0536672	0.0536672	0.0536672	0.0536672	0.0536672	0.0536672	0.0536672	0.0536672	0.0536672	0.0536672	0.0536672	0.0536672	0.0536672	0.0536672	0.0536672
MEsalmon	0.377352	0.377352	0.377352	0.377352	0.377352	0.377352	0.377352	0.377352	0.377352	0.377352	0.377352	0.377352	0.377352	0.377352	0.377352	0.377352	0.377352	0.377352	0.377352	0.377352	0.377352	0.377352	0.377352	0.377352	0.377352	0.377352	0.377352	0.377352	0.377352	0.377352	0.377352	0.377352	0.377352	0.377352	0.377352	0.377352
MEturquoise	0.577614	0.577614	0.577614	0.577614	0.577614	0.577614	0.577614	0.577614	0.577614	0.577614	0.577614	0.577614	0.577614	0.577614	0.577614	0.577614	0.577614	0.577614	0.577614	0.577614	0.577614	0.577614	0.577614	0.577614	0.577614	0.577614	0.577614	0.577614	0.577614	0.577614	0.577614	0.577614	0.577614	0.577614	0.577614	0.577614
MEyellow	0.00831659	0.00831659	0.00831659	0.00831659	0.00831659	0.00831659	0.00831659	0.00831659	0.00831659	0.00831659	0.00831659	0.00831659	0.00831659	0.00831659	0.00831659	0.00831659	0.00831659	0.00831659	0.00831659	0.00831659	0.00831659	0.00831659	0.00831659	0.00831659	0.00831659	0.00831659	0.00831659	0.00831659	0.00831659	0.00831659	0.00831659	0.00831659	0.00831659	0.00831659	0.00831659	0.00831659
MElightcyan	0.217102	0.217102	0.217102	0.217102	0.217102	0.217102	0.217102	0.217102	0.217102	0.217102	0.217102	0.217102	0.217102	0.217102	0.217102	0.217102	0.217102	0.217102	0.217102	0.217102	0.217102	0.217102	0.217102	0.217102	0.217102	0.217102	0.217102	0.217102	0.217102	0.217102	0.217102	0.217102	0.217102	0.217102	0.217102	0.217102
MEdarkgreen	0.0192843	0.0192843	0.0192843	0.0192843	0.0192843	0.0192843	0.0192843	0.0192843	0.0192843	0.0192843	0.0192843	0.0192843	0.0192843	0.0192843	0.0192843	0.0192843	0.0192843	0.0192843	0.0192843	0.0192843	0.0192843	0.0192843	0.0192843	0.0192843	0.0192843	0.0192843	0.0192843	0.0192843	0.0192843	0.0192843	0.0192843	0.0192843	0.0192843	0.0192843	0.0192843	0.0192843
MElightgreen	0.544986	0.544986	0.544986	0.544986	0.544986	0.544986	0.544986	0.544986	0.544986	0.544986	0.544986	0.544986	0.544986	0.544986	0.544986	0.544986	0.544986	0.544986	0.544986	0.544986	0.544986	0.544986	0.544986	0.544986	0.544986	0.544986	0.544986	0.544986	0.544986	0.544986	0.544986	0.544986	0.544986	0.544986	0.544986	0.544986
MEmidnightblue	0.0203098	0.0203098	0.0203098	0.0203098	0.0203098	0.0203098	0.0203098	0.0203098	0.0203098	0.0203098	0.0203098	0.0203098	0.0203098	0.0203098	0.0203098	0.0203098	0.0203098	0.0203098	0.0203098	0.0203098	0.0203098	0.0203098	0.0203098	0.0203098	0.0203098	0.0203098	0.0203098	0.0203098	0.0203098	0.0203098	0.0203098	0.0203098	0.0203098	0.0203098	0.0203098	0.0203098
MEgreen	0.00093401	0.00093401	0.00093401	0.00093401	0.00093401	0.00093401	0.00093401	0.00093401	0.00093401	0.00093401	0.00093401	0.00093401	0.00093401	0.00093401	0.00093401	0.00093401	0.00093401	0.00093401	0.00093401	0.00093401	0.00093401	0.00093401	0.00093401	0.00093401	0.00093401	0.00093401	0.00093401	0.00093401	0.00093401	0.00093401	0.00093401	0.00093401	0.00093401	0.00093401	0.00093401	0.00093401
MEred	0.492088	0.492088	0.492088	0.492088	0.492088	0.492088	0.492088	0.492088	0.492088	0.492088	0.492088	0.492088	0.492088	0.492088	0.492088	0.492088	0.492088	0.492088	0.492088	0.492088	0.492088	0.492088	0.492088	0.492088	0.492088	0.492088	0.492088	0.492088	0.492088	0.492088	0.492088	0.492088	0.492088	0.492088	0.492088	0.492088
MEdarkred	0.761155	0.761155	0.761155	0.761155	0.761155	0.761155	0.761155	0.761155	0.761155	0.761155	0.761155	0.761155	0.761155	0.761155	0.761155	0.761155	0.761155	0.761155	0.761155	0.761155	0.761155	0.761155	0.761155	0.761155	0.761155	0.761155	0.761155	0.761155	0.761155	0.761155	0.761155	0.761155	0.761155	0.761155	0.761155	0.761155
MElightyellow	0.993253	0.993253	0.993253	0.993253	0.993253	0.993253	0.993253	0.993253	0.993253	0.993253	0.993253	0.993253	0.993253	0.993253	0.993253	0.993253	0.993253	0.993253	0.993253	0.993253	0.993253	0.993253	0.993253	0.993253	0.993253	0.993253	0.993253	0.993253	0.993253	0.993253	0.993253	0.993253	0.993253	0.993253	0.993253	0.993253
MEorange	0.426153	0.426153	0.426153	0.426153	0.426153	0.426153	0.426153	0.426153	0.426153	0.426153	0.426153	0.426153	0.426153	0.426153	0.426153	0.426153	0.426153	0.426153	0.426153	0.426153	0.426153	0.426153	0.426153	0.426153	0.426153	0.426153	0.426153	0.426153	0.426153	0.426153	0.426153	0.426153	0.426153	0.426153	0.426153	0.426153
MEtan	0.769867	0.769867	0.769867	0.769867	0.769867	0.769867	0.769867	0.769867	0.769867	0.769867	0.769867	0.769867	0.769867	0.769867	0.769867	0.769867	0.769867	0.769867	0.769867	0.769867	0.769867	0.769867	0.769867	0.769867	0.769867	0.769867	0.769867	0.769867	0.769867	0.769867	0.769867	0.769867	0.769867	0.769867	0.769867	0.769867
MEpurple	7.46e-06	7.46e-06	7.46e-06	7.46e-06	7.46e-06	7.46e-06	7.46e-06	7.46e-06	7.46e-06	7.46e-06	7.46e-06	7.46e-06	7.46e-06	7.46e-06	7.46e-06	7.46e-06	7.46e-06	7.46e-06	7.46e-06	7.46e-06	7.46e-06	7.46e-06	7.46e-06	7.46e-06	7.46e-06	7.46e-06	7.46e-06	7.46e-06	7.46e-06	7.46e-06	7.46e-06	7.46e-06	7.46e-06	7.46e-06	7.46e-06	7.46e-06
MEblack	1.62e-08	1.62e-08	1.62e-08	1.62e-08	1.62e-08	1.62e-08	1.62e-08	1.62e-08	1.62e-08	1.62e-08	1.62e-08	1.62e-08	1.62e-08	1.62e-08	1.62e-08	1.62e-08	1.62e-08	1.62e-08	1.62e-08	1.62e-08	1.62e-08	1.62e-08	1.62e-08	1.62e-08	1.62e-08	1.62e-08	1.62e-08	1.62e-08	1.62e-08	1.62e-08	1.62e-08	1.62e-08	1.62e-08	1.62e-08	1.62e-08	1.62e-08
MEgrey60	1.77e-06	1.77e-06	1.77e-06	1.77e-06	1.77e-06	1.77e-06	1.77e-06	1.77e-06	1.77e-06	1.77e-06	1.77e-06	1.77e-06	1.77e-06	1.77e-06	1.77e-06	1.77e-06	1.77e-06	1.77e-06	1.77e-06	1.77e-06	1.77e-06	1.77e-06	1.77e-06	1.77e-06	1.77e-06	1.77e-06	1.77e-06	1.77e-06	1.77e-06	1.77e-06	1.77e-06	1.77e-06	1.77e-06	1.77e-06	1.77e-06	1.77e-06
