## Supplementary material for "The transcriptional landscape of cultivated strawberry (*Fragraia* × *ananassa*) and its diploid ancestor (*Fragraia* × *vesca*) during fruit development": Table S7

### Sheet: darkgrey_module_network_file
FvH4_1g05020	pp	FvH4_1g09500
FvH4_1g05020	pp	FvH4_1g20800
FvH4_1g05020	pp	FvH4_1g29510
FvH4_1g05020	pp	FvH4_2g00550
FvH4_1g05020	pp	FvH4_2g01201
FvH4_1g05020	pp	FvH4_2g01202
FvH4_1g05020	pp	FvH4_3g03561
FvH4_1g05020	pp	FvH4_3g04240
FvH4_1g05020	pp	FvH4_3g09750
FvH4_1g05020	pp	FvH4_3g14281
FvH4_1g05020	pp	FvH4_3g33711
FvH4_1g05020	pp	FvH4_5g09920
FvH4_1g05020	pp	FvH4_5g25390
FvH4_1g05020	pp	FvH4_5g31284
FvH4_1g05020	pp	FvH4_5g31810
FvH4_1g05020	pp	FvH4_5g38190
FvH4_1g05020	pp	FvH4_6g20172
FvH4_1g05020	pp	FvH4_6g34291
FvH4_1g05020	pp	FvH4_6g34780
FvH4_1g05020	pp	FvH4_6g40000
FvH4_1g05020	pp	FvH4_6g40001
FvH4_1g05020	pp	FvH4_6g40960
FvH4_1g05020	pp	FvH4_6g43141
FvH4_1g05020	pp	FvH4_6g44720
FvH4_1g05020	pp	FvH4_6g51810
FvH4_1g05020	pp	FvH4_6g53610
FvH4_1g05020	pp	FvH4_7g02570
FvH4_1g05020	pp	FvH4_7g04550
FvH4_1g05020	pp	FvH4_7g32271
FvH4_1g09500	pp	FvH4_1g20800
FvH4_1g09500	pp	FvH4_1g29510
FvH4_1g09500	pp	FvH4_2g00550
FvH4_1g09500	pp	FvH4_2g01201
FvH4_1g09500	pp	FvH4_2g01202
FvH4_1g09500	pp	FvH4_3g03561
FvH4_1g09500	pp	FvH4_3g04240
FvH4_1g09500	pp	FvH4_3g09750
FvH4_1g09500	pp	FvH4_3g14281
FvH4_1g09500	pp	FvH4_3g33711
FvH4_1g09500	pp	FvH4_5g09920
FvH4_1g09500	pp	FvH4_5g25390
FvH4_1g09500	pp	FvH4_5g31284
FvH4_1g09500	pp	FvH4_5g31810
FvH4_1g09500	pp	FvH4_5g38190
FvH4_1g09500	pp	FvH4_6g20172
FvH4_1g09500	pp	FvH4_6g34291
FvH4_1g09500	pp	FvH4_6g34780
FvH4_1g09500	pp	FvH4_6g40000
FvH4_1g09500	pp	FvH4_6g40001
FvH4_1g09500	pp	FvH4_6g40960
FvH4_1g09500	pp	FvH4_6g43141
FvH4_1g09500	pp	FvH4_6g44720
FvH4_1g09500	pp	FvH4_6g51810
FvH4_1g09500	pp	FvH4_6g53610
FvH4_1g09500	pp	FvH4_7g02570
FvH4_1g09500	pp	FvH4_7g04550
FvH4_1g09500	pp	FvH4_7g32271
FvH4_1g20800	pp	FvH4_1g29510
FvH4_1g20800	pp	FvH4_2g00550
FvH4_1g20800	pp	FvH4_2g01201
FvH4_1g20800	pp	FvH4_2g01202
FvH4_1g20800	pp	FvH4_3g03561
FvH4_1g20800	pp	FvH4_3g04240
FvH4_1g20800	pp	FvH4_3g09750
FvH4_1g20800	pp	FvH4_3g14281
FvH4_1g20800	pp	FvH4_3g33711
FvH4_1g20800	pp	FvH4_5g09920
FvH4_1g20800	pp	FvH4_5g25390
FvH4_1g20800	pp	FvH4_5g31284
FvH4_1g20800	pp	FvH4_5g31810
FvH4_1g20800	pp	FvH4_5g38190
FvH4_1g20800	pp	FvH4_6g20172
FvH4_1g20800	pp	FvH4_6g34291
FvH4_1g20800	pp	FvH4_6g34780
FvH4_1g20800	pp	FvH4_6g40000
FvH4_1g20800	pp	FvH4_6g40001
FvH4_1g20800	pp	FvH4_6g40960
FvH4_1g20800	pp	FvH4_6g43141
FvH4_1g20800	pp	FvH4_6g44720
FvH4_1g20800	pp	FvH4_6g51810
FvH4_1g20800	pp	FvH4_6g53610
FvH4_1g20800	pp	FvH4_7g02570
FvH4_1g20800	pp	FvH4_7g04550
FvH4_1g20800	pp	FvH4_7g32271
FvH4_1g29510	pp	FvH4_2g00550
FvH4_1g29510	pp	FvH4_2g01201
FvH4_1g29510	pp	FvH4_2g01202
FvH4_1g29510	pp	FvH4_3g03561
FvH4_1g29510	pp	FvH4_3g04240
FvH4_1g29510	pp	FvH4_3g09750
FvH4_1g29510	pp	FvH4_3g14281
FvH4_1g29510	pp	FvH4_3g33711
FvH4_1g29510	pp	FvH4_5g09920
FvH4_1g29510	pp	FvH4_5g25390
FvH4_1g29510	pp	FvH4_5g31284
FvH4_1g29510	pp	FvH4_5g31810
FvH4_1g29510	pp	FvH4_5g38190
FvH4_1g29510	pp	FvH4_6g20172
FvH4_1g29510	pp	FvH4_6g34291
FvH4_1g29510	pp	FvH4_6g34780
FvH4_1g29510	pp	FvH4_6g40000
FvH4_1g29510	pp	FvH4_6g40001
FvH4_1g29510	pp	FvH4_6g40960
FvH4_1g29510	pp	FvH4_6g43141
FvH4_1g29510	pp	FvH4_6g44720
FvH4_1g29510	pp	FvH4_6g51810
FvH4_1g29510	pp	FvH4_6g53610
FvH4_1g29510	pp	FvH4_7g02570
FvH4_1g29510	pp	FvH4_7g04550
FvH4_1g29510	pp	FvH4_7g32271
FvH4_2g00550	pp	FvH4_2g01201
FvH4_2g00550	pp	FvH4_2g01202
FvH4_2g00550	pp	FvH4_3g03561
FvH4_2g00550	pp	FvH4_3g04240
FvH4_2g00550	pp	FvH4_3g09750
FvH4_2g00550	pp	FvH4_3g14281
FvH4_2g00550	pp	FvH4_3g33711
FvH4_2g00550	pp	FvH4_5g09920
FvH4_2g00550	pp	FvH4_5g25390
FvH4_2g00550	pp	FvH4_5g31284
FvH4_2g00550	pp	FvH4_5g31810
FvH4_2g00550	pp	FvH4_5g38190
FvH4_2g00550	pp	FvH4_6g20172
FvH4_2g00550	pp	FvH4_6g34291
FvH4_2g00550	pp	FvH4_6g34780
FvH4_2g00550	pp	FvH4_6g40000
FvH4_2g00550	pp	FvH4_6g40001
FvH4_2g00550	pp	FvH4_6g40960
FvH4_2g00550	pp	FvH4_6g43141
FvH4_2g00550	pp	FvH4_6g44720
FvH4_2g00550	pp	FvH4_6g51810
FvH4_2g00550	pp	FvH4_6g53610
FvH4_2g00550	pp	FvH4_7g02570
FvH4_2g00550	pp	FvH4_7g04550
FvH4_2g00550	pp	FvH4_7g32271
FvH4_2g01201	pp	FvH4_2g01202
FvH4_2g01201	pp	FvH4_3g03561
FvH4_2g01201	pp	FvH4_3g04240
FvH4_2g01201	pp	FvH4_3g09750
FvH4_2g01201	pp	FvH4_3g14281
FvH4_2g01201	pp	FvH4_3g33711
FvH4_2g01201	pp	FvH4_5g09920
FvH4_2g01201	pp	FvH4_5g25390
FvH4_2g01201	pp	FvH4_5g31284
FvH4_2g01201	pp	FvH4_5g31810
FvH4_2g01201	pp	FvH4_5g38190
FvH4_2g01201	pp	FvH4_6g20172
FvH4_2g01201	pp	FvH4_6g34291
FvH4_2g01201	pp	FvH4_6g34780
FvH4_2g01201	pp	FvH4_6g40000
FvH4_2g01201	pp	FvH4_6g40001
FvH4_2g01201	pp	FvH4_6g40960
FvH4_2g01201	pp	FvH4_6g43141
FvH4_2g01201	pp	FvH4_6g44720
FvH4_2g01201	pp	FvH4_6g51810
FvH4_2g01201	pp	FvH4_6g53610
FvH4_2g01201	pp	FvH4_7g02570
FvH4_2g01201	pp	FvH4_7g04550
FvH4_2g01201	pp	FvH4_7g32271
FvH4_2g01202	pp	FvH4_3g03561
FvH4_2g01202	pp	FvH4_3g04240
FvH4_2g01202	pp	FvH4_3g09750
FvH4_2g01202	pp	FvH4_3g14281
FvH4_2g01202	pp	FvH4_3g33711
FvH4_2g01202	pp	FvH4_5g09920
FvH4_2g01202	pp	FvH4_5g25390
FvH4_2g01202	pp	FvH4_5g31284
FvH4_2g01202	pp	FvH4_5g31810
FvH4_2g01202	pp	FvH4_5g38190
FvH4_2g01202	pp	FvH4_6g20172
FvH4_2g01202	pp	FvH4_6g34291
FvH4_2g01202	pp	FvH4_6g34780
FvH4_2g01202	pp	FvH4_6g40000
FvH4_2g01202	pp	FvH4_6g40001
FvH4_2g01202	pp	FvH4_6g40960
FvH4_2g01202	pp	FvH4_6g43141
FvH4_2g01202	pp	FvH4_6g44720
FvH4_2g01202	pp	FvH4_6g51810
FvH4_2g01202	pp	FvH4_6g53610
FvH4_2g01202	pp	FvH4_7g02570
FvH4_2g01202	pp	FvH4_7g04550
FvH4_2g01202	pp	FvH4_7g32271
FvH4_3g03561	pp	FvH4_3g04240
FvH4_3g03561	pp	FvH4_3g09750
FvH4_3g03561	pp	FvH4_3g14281
FvH4_3g03561	pp	FvH4_3g33711
FvH4_3g03561	pp	FvH4_5g09920
FvH4_3g03561	pp	FvH4_5g25390
FvH4_3g03561	pp	FvH4_5g31284
FvH4_3g03561	pp	FvH4_5g31810
FvH4_3g03561	pp	FvH4_5g38190
FvH4_3g03561	pp	FvH4_6g20172
FvH4_3g03561	pp	FvH4_6g34291
FvH4_3g03561	pp	FvH4_6g34780
FvH4_3g03561	pp	FvH4_6g40000
FvH4_3g03561	pp	FvH4_6g40001
FvH4_3g03561	pp	FvH4_6g40960
FvH4_3g03561	pp	FvH4_6g43141
FvH4_3g03561	pp	FvH4_6g44720
FvH4_3g03561	pp	FvH4_6g51810
FvH4_3g03561	pp	FvH4_6g53610
FvH4_3g03561	pp	FvH4_7g02570
FvH4_3g03561	pp	FvH4_7g04550
FvH4_3g03561	pp	FvH4_7g32271
FvH4_3g04240	pp	FvH4_3g09750
FvH4_3g04240	pp	FvH4_3g14281
FvH4_3g04240	pp	FvH4_3g33711
FvH4_3g04240	pp	FvH4_5g09920
FvH4_3g04240	pp	FvH4_5g25390
FvH4_3g04240	pp	FvH4_5g31284
FvH4_3g04240	pp	FvH4_5g31810
FvH4_3g04240	pp	FvH4_5g38190
FvH4_3g04240	pp	FvH4_6g20172
FvH4_3g04240	pp	FvH4_6g34291
FvH4_3g04240	pp	FvH4_6g34780
FvH4_3g04240	pp	FvH4_6g40000
FvH4_3g04240	pp	FvH4_6g40001
FvH4_3g04240	pp	FvH4_6g40960
FvH4_3g04240	pp	FvH4_6g43141
FvH4_3g04240	pp	FvH4_6g44720
FvH4_3g04240	pp	FvH4_6g51810
FvH4_3g04240	pp	FvH4_6g53610
FvH4_3g04240	pp	FvH4_7g02570
FvH4_3g04240	pp	FvH4_7g04550
FvH4_3g04240	pp	FvH4_7g32271
FvH4_3g09750	pp	FvH4_3g14281
FvH4_3g09750	pp	FvH4_3g33711
FvH4_3g09750	pp	FvH4_5g09920
FvH4_3g09750	pp	FvH4_5g25390
FvH4_3g09750	pp	FvH4_5g31284
FvH4_3g09750	pp	FvH4_5g31810
FvH4_3g09750	pp	FvH4_5g38190
FvH4_3g09750	pp	FvH4_6g20172
FvH4_3g09750	pp	FvH4_6g34291
FvH4_3g09750	pp	FvH4_6g34780
FvH4_3g09750	pp	FvH4_6g40000
FvH4_3g09750	pp	FvH4_6g40001
FvH4_3g09750	pp	FvH4_6g40960
FvH4_3g09750	pp	FvH4_6g43141
FvH4_3g09750	pp	FvH4_6g44720
FvH4_3g09750	pp	FvH4_6g51810
FvH4_3g09750	pp	FvH4_6g53610
FvH4_3g09750	pp	FvH4_7g02570
FvH4_3g09750	pp	FvH4_7g04550
FvH4_3g09750	pp	FvH4_7g32271
FvH4_3g14281	pp	FvH4_3g33711
FvH4_3g14281	pp	FvH4_5g09920
FvH4_3g14281	pp	FvH4_5g25390
FvH4_3g14281	pp	FvH4_5g31284
FvH4_3g14281	pp	FvH4_5g31810
FvH4_3g14281	pp	FvH4_5g38190
FvH4_3g14281	pp	FvH4_6g20172
FvH4_3g14281	pp	FvH4_6g34291
FvH4_3g14281	pp	FvH4_6g34780
FvH4_3g14281	pp	FvH4_6g40000
FvH4_3g14281	pp	FvH4_6g40001
FvH4_3g14281	pp	FvH4_6g40960
FvH4_3g14281	pp	FvH4_6g43141
FvH4_3g14281	pp	FvH4_6g44720
FvH4_3g14281	pp	FvH4_6g51810
FvH4_3g14281	pp	FvH4_6g53610
FvH4_3g14281	pp	FvH4_7g02570
FvH4_3g14281	pp	FvH4_7g04550
FvH4_3g14281	pp	FvH4_7g32271
FvH4_3g33711	pp	FvH4_5g09920
FvH4_3g33711	pp	FvH4_5g25390
FvH4_3g33711	pp	FvH4_5g31284
FvH4_3g33711	pp	FvH4_5g31810
FvH4_3g33711	pp	FvH4_5g38190
FvH4_3g33711	pp	FvH4_6g20172
FvH4_3g33711	pp	FvH4_6g34291
FvH4_3g33711	pp	FvH4_6g34780
FvH4_3g33711	pp	FvH4_6g40000
FvH4_3g33711	pp	FvH4_6g40001
FvH4_3g33711	pp	FvH4_6g40960
FvH4_3g33711	pp	FvH4_6g43141
FvH4_3g33711	pp	FvH4_6g44720
FvH4_3g33711	pp	FvH4_6g51810
FvH4_3g33711	pp	FvH4_6g53610
FvH4_3g33711	pp	FvH4_7g02570
FvH4_3g33711	pp	FvH4_7g04550
FvH4_3g33711	pp	FvH4_7g32271
FvH4_5g09920	pp	FvH4_5g25390
FvH4_5g09920	pp	FvH4_5g31284
FvH4_5g09920	pp	FvH4_5g31810
FvH4_5g09920	pp	FvH4_5g38190
FvH4_5g09920	pp	FvH4_6g20172
FvH4_5g09920	pp	FvH4_6g34291
FvH4_5g09920	pp	FvH4_6g34780
FvH4_5g09920	pp	FvH4_6g40000
FvH4_5g09920	pp	FvH4_6g40001
FvH4_5g09920	pp	FvH4_6g40960
FvH4_5g09920	pp	FvH4_6g43141
FvH4_5g09920	pp	FvH4_6g44720
FvH4_5g09920	pp	FvH4_6g51810
FvH4_5g09920	pp	FvH4_6g53610
FvH4_5g09920	pp	FvH4_7g02570
FvH4_5g09920	pp	FvH4_7g04550
FvH4_5g09920	pp	FvH4_7g32271
FvH4_5g25390	pp	FvH4_5g31284
FvH4_5g25390	pp	FvH4_5g31810
FvH4_5g25390	pp	FvH4_5g38190
FvH4_5g25390	pp	FvH4_6g20172
FvH4_5g25390	pp	FvH4_6g34291
FvH4_5g25390	pp	FvH4_6g34780
FvH4_5g25390	pp	FvH4_6g40000
FvH4_5g25390	pp	FvH4_6g40001
FvH4_5g25390	pp	FvH4_6g40960
FvH4_5g25390	pp	FvH4_6g43141
FvH4_5g25390	pp	FvH4_6g44720
FvH4_5g25390	pp	FvH4_6g51810
FvH4_5g25390	pp	FvH4_6g53610
FvH4_5g25390	pp	FvH4_7g02570
FvH4_5g25390	pp	FvH4_7g04550
FvH4_5g25390	pp	FvH4_7g32271
FvH4_5g31284	pp	FvH4_5g31810
FvH4_5g31284	pp	FvH4_5g38190
FvH4_5g31284	pp	FvH4_6g20172
FvH4_5g31284	pp	FvH4_6g34291
FvH4_5g31284	pp	FvH4_6g34780
FvH4_5g31284	pp	FvH4_6g40000
FvH4_5g31284	pp	FvH4_6g40001
FvH4_5g31284	pp	FvH4_6g40960
FvH4_5g31284	pp	FvH4_6g43141
FvH4_5g31284	pp	FvH4_6g44720
FvH4_5g31284	pp	FvH4_6g51810
FvH4_5g31284	pp	FvH4_6g53610
FvH4_5g31284	pp	FvH4_7g02570
FvH4_5g31284	pp	FvH4_7g04550
FvH4_5g31284	pp	FvH4_7g32271
FvH4_5g31810	pp	FvH4_5g38190
FvH4_5g31810	pp	FvH4_6g20172
FvH4_5g31810	pp	FvH4_6g34291
FvH4_5g31810	pp	FvH4_6g34780
FvH4_5g31810	pp	FvH4_6g40000
FvH4_5g31810	pp	FvH4_6g40001
FvH4_5g31810	pp	FvH4_6g40960
FvH4_5g31810	pp	FvH4_6g43141
FvH4_5g31810	pp	FvH4_6g44720
FvH4_5g31810	pp	FvH4_6g51810
FvH4_5g31810	pp	FvH4_6g53610
FvH4_5g31810	pp	FvH4_7g02570
FvH4_5g31810	pp	FvH4_7g04550
FvH4_5g31810	pp	FvH4_7g32271
FvH4_5g38190	pp	FvH4_6g20172
FvH4_5g38190	pp	FvH4_6g34291
FvH4_5g38190	pp	FvH4_6g34780
FvH4_5g38190	pp	FvH4_6g40000
FvH4_5g38190	pp	FvH4_6g40001
FvH4_5g38190	pp	FvH4_6g40960
FvH4_5g38190	pp	FvH4_6g43141
FvH4_5g38190	pp	FvH4_6g44720
FvH4_5g38190	pp	FvH4_6g51810
FvH4_5g38190	pp	FvH4_6g53610
FvH4_5g38190	pp	FvH4_7g02570
FvH4_5g38190	pp	FvH4_7g04550
FvH4_5g38190	pp	FvH4_7g32271
FvH4_6g20172	pp	FvH4_6g34291
FvH4_6g20172	pp	FvH4_6g34780
FvH4_6g20172	pp	FvH4_6g40000
FvH4_6g20172	pp	FvH4_6g40001
FvH4_6g20172	pp	FvH4_6g40960
FvH4_6g20172	pp	FvH4_6g43141
FvH4_6g20172	pp	FvH4_6g44720
FvH4_6g20172	pp	FvH4_6g51810
FvH4_6g20172	pp	FvH4_6g53610
FvH4_6g20172	pp	FvH4_7g02570
FvH4_6g20172	pp	FvH4_7g04550
FvH4_6g20172	pp	FvH4_7g32271
FvH4_6g34291	pp	FvH4_6g34780
FvH4_6g34291	pp	FvH4_6g40000
FvH4_6g34291	pp	FvH4_6g40001
FvH4_6g34291	pp	FvH4_6g40960
FvH4_6g34291	pp	FvH4_6g43141
FvH4_6g34291	pp	FvH4_6g44720
FvH4_6g34291	pp	FvH4_6g51810
FvH4_6g34291	pp	FvH4_6g53610
FvH4_6g34291	pp	FvH4_7g02570
FvH4_6g34291	pp	FvH4_7g04550
FvH4_6g34291	pp	FvH4_7g32271
FvH4_6g34780	pp	FvH4_6g40000
FvH4_6g34780	pp	FvH4_6g40001
FvH4_6g34780	pp	FvH4_6g40960
FvH4_6g34780	pp	FvH4_6g43141
FvH4_6g34780	pp	FvH4_6g44720
FvH4_6g34780	pp	FvH4_6g51810
FvH4_6g34780	pp	FvH4_6g53610
FvH4_6g34780	pp	FvH4_7g02570
FvH4_6g34780	pp	FvH4_7g04550
FvH4_6g34780	pp	FvH4_7g32271
FvH4_6g40000	pp	FvH4_6g40001
FvH4_6g40000	pp	FvH4_6g40960
FvH4_6g40000	pp	FvH4_6g43141
FvH4_6g40000	pp	FvH4_6g44720
FvH4_6g40000	pp	FvH4_6g51810
FvH4_6g40000	pp	FvH4_6g53610
FvH4_6g40000	pp	FvH4_7g02570
FvH4_6g40000	pp	FvH4_7g04550
FvH4_6g40000	pp	FvH4_7g32271
FvH4_6g40001	pp	FvH4_6g40960
FvH4_6g40001	pp	FvH4_6g43141
FvH4_6g40001	pp	FvH4_6g44720
FvH4_6g40001	pp	FvH4_6g51810
FvH4_6g40001	pp	FvH4_6g53610
FvH4_6g40001	pp	FvH4_7g02570
FvH4_6g40001	pp	FvH4_7g04550
FvH4_6g40001	pp	FvH4_7g32271
FvH4_6g40960	pp	FvH4_6g43141
FvH4_6g40960	pp	FvH4_6g44720
FvH4_6g40960	pp	FvH4_6g51810
FvH4_6g40960	pp	FvH4_6g53610
FvH4_6g40960	pp	FvH4_7g02570
FvH4_6g40960	pp	FvH4_7g04550
FvH4_6g40960	pp	FvH4_7g32271
FvH4_6g43141	pp	FvH4_6g44720
FvH4_6g43141	pp	FvH4_6g51810
FvH4_6g43141	pp	FvH4_6g53610
FvH4_6g43141	pp	FvH4_7g02570
FvH4_6g43141	pp	FvH4_7g04550
FvH4_6g43141	pp	FvH4_7g32271
FvH4_6g44720	pp	FvH4_6g51810
FvH4_6g44720	pp	FvH4_6g53610
FvH4_6g44720	pp	FvH4_7g02570
FvH4_6g44720	pp	FvH4_7g04550
FvH4_6g44720	pp	FvH4_7g32271
FvH4_6g51810	pp	FvH4_6g53610
FvH4_6g51810	pp	FvH4_7g02570
FvH4_6g51810	pp	FvH4_7g04550
FvH4_6g51810	pp	FvH4_7g32271
FvH4_6g53610	pp	FvH4_7g02570
FvH4_6g53610	pp	FvH4_7g04550
FvH4_6g53610	pp	FvH4_7g32271
FvH4_7g02570	pp	FvH4_7g04550
FvH4_7g02570	pp	FvH4_7g32271
FvH4_7g04550	pp	FvH4_7g32271
