## Supplementary material for "The transcriptional landscape of cultivated strawberry (*Fragraia* × *ananassa*) and its diploid ancestor (*Fragraia* × *vesca*) during fruit development": Table S8

### Sheet: black_module_network_file
FvH4_1g02040	pp	FvH4_2g13613
FvH4_1g02040	pp	FvH4_3g10570
FvH4_1g02040	pp	FvH4_3g24850
FvH4_1g02040	pp	FvH4_4g12203
FvH4_1g02040	pp	FvH4_4g29390
FvH4_1g02040	pp	FvH4_5g35622
FvH4_1g11340	pp	FvH4_3g24850
FvH4_1g11340	pp	FvH4_6g51570
FvH4_1g19242	pp	FvH4_3g10570
FvH4_1g19242	pp	FvH4_5g35622
FvH4_1g24130	pp	FvH4_3g10570
FvH4_1g24130	pp	FvH4_5g35622
FvH4_1g27020	pp	FvH4_3g10570
FvH4_1g27020	pp	FvH4_5g35622
FvH4_1g28801	pp	FvH4_3g10570
FvH4_1g28801	pp	FvH4_5g35622
FvH4_1g29780	pp	FvH4_3g10570
FvH4_2g01640	pp	FvH4_2g09060
FvH4_2g01640	pp	FvH4_3g10570
FvH4_2g01640	pp	FvH4_5g35622
FvH4_2g09060	pp	FvH4_2g13613
FvH4_2g09060	pp	FvH4_2g32380
FvH4_2g09060	pp	FvH4_3g10462
FvH4_2g09060	pp	FvH4_3g10570
FvH4_2g09060	pp	FvH4_3g17250
FvH4_2g09060	pp	FvH4_4g12203
FvH4_2g09060	pp	FvH4_4g16970
FvH4_2g09060	pp	FvH4_4g24231
FvH4_2g09060	pp	FvH4_5g35622
FvH4_2g13613	pp	FvH4_3g10570
FvH4_2g13613	pp	FvH4_5g35622
FvH4_2g13613	pp	FvH4_6g51570
FvH4_2g13613	pp	FvH4_7g23540
FvH4_2g17340	pp	FvH4_3g10570
FvH4_2g17340	pp	FvH4_5g35622
FvH4_2g32380	pp	FvH4_3g10520
FvH4_2g32380	pp	FvH4_3g10570
FvH4_3g00444	pp	FvH4_3g10570
FvH4_3g00444	pp	FvH4_5g35622
FvH4_3g10284	pp	FvH4_3g10570
FvH4_3g10462	pp	FvH4_3g10570
FvH4_3g10462	pp	FvH4_5g35622
FvH4_3g10520	pp	FvH4_3g10570
FvH4_3g10520	pp	FvH4_5g35622
FvH4_3g10560	pp	FvH4_3g10570
FvH4_3g10560	pp	FvH4_5g35622
FvH4_3g10570	pp	FvH4_3g10610
FvH4_3g10570	pp	FvH4_3g15160
FvH4_3g10570	pp	FvH4_3g16380
FvH4_3g10570	pp	FvH4_3g17250
FvH4_3g10570	pp	FvH4_3g18872
FvH4_3g10570	pp	FvH4_3g24850
FvH4_3g10570	pp	FvH4_3g40610
FvH4_3g10570	pp	FvH4_4g06021
FvH4_3g10570	pp	FvH4_4g09351
FvH4_3g10570	pp	FvH4_4g12203
FvH4_3g10570	pp	FvH4_4g16970
FvH4_3g10570	pp	FvH4_4g24231
FvH4_3g10570	pp	FvH4_4g28540
FvH4_3g10570	pp	FvH4_4g29390
FvH4_3g10570	pp	FvH4_5g06220
FvH4_3g10570	pp	FvH4_5g24080
FvH4_3g10570	pp	FvH4_5g35622
FvH4_3g10570	pp	FvH4_5g36050
FvH4_3g10570	pp	FvH4_6g37710
FvH4_3g10570	pp	FvH4_6g48180
FvH4_3g10570	pp	FvH4_6g50330
FvH4_3g10570	pp	FvH4_6g51550
FvH4_3g10570	pp	FvH4_6g51570
FvH4_3g10570	pp	FvH4_6g51610
FvH4_3g10570	pp	FvH4_7g21270
FvH4_3g10570	pp	FvH4_7g23540
FvH4_3g10570	pp	FvH4_7g31850
FvH4_3g10610	pp	FvH4_5g35622
FvH4_3g14480	pp	FvH4_3g24850
FvH4_3g16380	pp	FvH4_5g35622
FvH4_3g16380	pp	FvH4_6g51570
FvH4_3g16380	pp	FvH4_6g51610
FvH4_3g17250	pp	FvH4_5g35622
FvH4_3g18872	pp	FvH4_5g35622
FvH4_3g24100	pp	FvH4_6g31700
FvH4_3g24850	pp	FvH4_4g29390
FvH4_3g24850	pp	FvH4_5g35622
FvH4_3g24850	pp	FvH4_6g51570
FvH4_3g24850	pp	FvH4_6g51610
FvH4_3g40610	pp	FvH4_5g35622
FvH4_4g06021	pp	FvH4_5g35622
FvH4_4g12203	pp	FvH4_5g35622
FvH4_4g12203	pp	FvH4_6g51570
FvH4_4g16970	pp	FvH4_5g35622
FvH4_4g16970	pp	FvH4_6g51570
FvH4_4g29390	pp	FvH4_6g51570
FvH4_5g06220	pp	FvH4_5g35622
FvH4_5g06460	pp	FvH4_7g28456
FvH4_5g24080	pp	FvH4_5g35622
FvH4_5g35622	pp	FvH4_6g37710
FvH4_5g35622	pp	FvH4_6g48180
FvH4_5g35622	pp	FvH4_6g50330
FvH4_5g35622	pp	FvH4_6g51570
FvH4_5g35622	pp	FvH4_7g23540
